# Commensal *Streptococcus mitis* produces two different lipoteichoic acids of type I and type IV

**DOI:** 10.1101/2021.05.06.441962

**Authors:** Nicolas Gisch, Katharina Peters, Simone Thomsen, Waldemar Vollmer, Dominik Schwudke, Dalia Denapaite

## Abstract

The opportunistic pathogen *Streptococcus mitis* possesses, like other members of the Mitis group of viridans streptococci, phosphorylcholine (*P*-Cho)-containing teichoic acids (TAs) in its cell wall. Bioinformatic analyses predicted the presence of TAs that are almost identical with those identified in the pathogen *S. pneumoniae*, but a detailed analysis of *S. mitis* lipoteichoic acid (LTA) was not performed to date. Here we determined the structures of LTA from two *S. mitis* strains, the high-level beta-lactam and multiple antibiotic resistant strain B6 and the penicillin-sensitive strain NCTC10712. In agreement with bioinformatic predictions we found that the structure of one LTA (type IV) was like pneumococcal LTA, except the exchange of a glucose moiety with a galactose within the repeating units. Further genome comparisons suggested that the majority of *S. mitis* strains should contain the same type IV LTA as *S. pneumoniae*, providing a more complete understanding of the biosynthesis of these *P*-Cho-containing TAs in members of the Mitis group of streptococci. Remarkably, we observed besides type IV LTA an additional polymer belonging to LTA type I in both investigated *S. mitis* strains. This LTA consists of β-galactofuranosyl-(1,3)-diacylglycerol as glycolipid anchor and a poly-glycerol-phosphate chain at the *O*-6 position of the furanosidic galactose. Hence, these bacteria are capable of synthesizing two different LTA polymers, most likely produced by distinct biosynthesis pathways. Our bioinformatics analysis revealed the prevalence of the LTA synthase LtaS, most probably responsible for the second LTA version (type I), amongst *S. mitis* and *S. pseudopneumoniae* strains.
