## Supplemental Table 1 for "Commensal *Streptococcus mitis* produces two different lipoteichoic acids of type I and type IV"

### Sheet: Tab. S1.1
	Table S1.1. Result of the BLAST searches of the presence the proteins involved in TA biosynthesis in S. mitis genomes
No	Organism Name*	Strain	BLAST results (Identity %)										BioSample	BioProject	Assembly	Prefix for whole genome shotgun	Genome size (mb)	No. of contigs	No. of CDS
			S. peumoniae R6 Spr0091 (glucosyl transferase)		S. mitis B6 Smi_1983 (galactosyl transferase)		S. mitis B6 Smi_0753 (LtaS)		S. mitis B6 Smi_1229 (TacF)	S. oralis U05 Sor_0765 (TacF)	S. mitis B6 Smi_0770	S. oralis Sor_0762 (LicD4)
1	Streptococcus mitis	OT25			95	1	97	1	99	48	99		SAMN03334899	PRJNA274768	GCA_000960005.1	JYGP01	1.92	3	1788
2	Streptococcus mitis	NCTC 12261			95	1	97	1	98	47	99		SAMN02435817	PRJNA173	GCA_000148585.3		1.87	1	1662
3	Streptococcus mitis	SVGS_061			97	1	98	1	49	92		93	SAMN04461788	PRJNA311086	GCA_001560895.1		2.17	1	1874
4	Streptococcus mitis	B6			100	1	100	1	100	47	100		SAMEA3138244	PRJNA16302	GCA_000027165.1		2.15	1	1944
5	Streptococcus mitis	S022-V3-A4			95	1			48	92			SAMN11382546	PRJNA208927	GCA_013305725.1		2.09	1	1873
6	Streptococcus mitis	SK637			95	1	97	1	98	48	99		SAMN02836939	PRJNA242571	GCA_000722765.2		1.94	1	1723
7	Streptococcus mitis	KCOM 1350 (= ChDC B183)			95	1	97	1	98	47	99		SAMN03263069	PRJNA270122	GCA_001281025.1		1.91	1	1762
8	Streptococcus mitis	FDAARGOS_684			95	1	97	1	98	47	99		SAMN11056399	PRJNA231221	GCA_009730515.1		1.87	1	1687
9	Streptococcus mitis	ATCC 6249			93	1			47	97		97	SAMN00116813	PRJNA50515	GCA_000146585.1	AEEN01	1.92	8	1735
10	Streptococcus mitis	NCTC12261			95	1	97	1	98	47	99		SAMEA3597588	PRJEB6403	GCA_900459425.1	UHFS01	1.88	3	1689
11	Streptococcus mitis	CCUG 31611			95	1	97	1	98	47	99		SAMN06286552	PRJNA302716	GCA_002014755.1	MUYN01	1.85	14	1690
12	Streptococcus mitis	NCTC11189			95	1	96	1	98	48	98		SAMEA3594356	PRJEB6403	GCA_901542415.1	CABEHV01	2.16	4	1936
13	Streptococcus mitis bv. 2 str.	F0392			93	1			47	90			SAMN02415617	PRJNA49439	GCA_000221165.2	AFUO01	1.92	2	1789
14	Streptococcus mitis	321A			95	1	97	1	48	92			SAMN03219950	PRJNA268403	GCA_002005545.1	LBMT01	2.11	6	1891
15	Streptococcus mitis	4928STDY7071560			82	1			48	86			SAMEA104567666	PRJEB22252	GCA_902159415.1	CABGJU01	1.71	11	1673
16	Streptococcus mitis	SK137	96	1			98	1	99	48	98		SAMN03334900	PRJNA274768	GCA_000960025.1	JYGQ01	1.98	7	1824
17	Streptococcus mitis	CCUG 63687			95	1	97	1	99	47	99		SAMN06286559	PRJNA302716	GCA_002014795.1	MUYO01	2.04	9	1923
18	Streptococcus mitis	SK145			94	1	97	1	99	48	98		SAMN03334902	PRJNA274768	GCA_000960065.1	JYGS01	1.97	8	1804
19	Streptococcus mitis	SK271			95	1	97	1	99	48	98		SAMN02698681	PRJNA242568	GCA_000724165.1	JPGW01	1.94	14	1729
20	Streptococcus mitis	SK642			96	1			99	47	97		SAMN02836938	PRJNA242572	GCA_000722705.1	JPFW01	1.99	11	1742
21	Streptococcus mitis	B_5756_13			96	1	97	1	48	93			SAMN06705596	PRJNA304678	GCA_002096935.1	NCVM01	1.90	27	1745
22	Streptococcus mitis	BCC40			93	1			47	90			SAMN09631732	PRJNA480251	GCA_003942915.1	RJOD01	1.90	51	1798
23	Streptococcus mitis	BCA11			93	1			47	91			SAMN09631746	PRJNA480251	GCA_003943905.1	RJNS01	1.94	18	1810
24	Streptococcus mitis	BCC30			95	1			48	92			SAMN09631681	PRJNA480251	GCA_003943555.1	RJPV01	1.98	25	1807
25	Streptococcus mitis	BCC65			94	1	98	1	99	47	99		SAMN09631740	PRJNA480251	GCA_003942775.1	RJNX01	2.06	34	1950
26	Streptococcus mitis	BCC33			94	1			47	90			SAMN09631730	PRJNA480251	GCA_003943955.1	RJOF01	1.95	32	1794
27	Streptococcus mitis	KLC12			94	1	98	1	99	47	99		SAMN09631745	PRJNA480251	GCA_003943915.1	RJNT01	2.07	45	1955
28	Streptococcus mitis	SK578			95	1			69	92			SAMN02836940	PRJNA242567	GCA_000722755.1	JPFY01	2.08	16	1840
29	Streptococcus mitis	KLC01			95	1			48	92			SAMN09631741	PRJNA480251	GCA_003942765.1	RJNW01	2.05	31	1885
30	Streptococcus mitis	UMB1341	94	1			98	1	98	92	98		SAMN08193728	PRJNA316969	GCA_002860865.1	PKIE01	2.08	26	1900
31	Streptococcus mitis	SK1126	95	1			96	1	98	81	98		SAMN02836935	PRJNA242574	GCA_000722815.1	JPFT01	1.93	9	1672
32	Streptococcus mitis	SK667			95	1	94	1	99	48	98		SAMN02836937	PRJNA242573	GCA_000722685.1	JPFV01	2.14	15	1817
33	Streptococcus mitis	SK629			97	1			98	48	97		SAMN02836936	PRJNA242570	GCA_000722695.1	JPFU01	2.21	27	1949
34	Streptococcus mitis	SM26			94	1	98	1	49	92		93	SAMN13105961	PRJNA316969	GCA_009496385.1	WIJZ01	2.06	27	1848
35	Streptococcus mitis	SM08	98	1			97	1	98	48	97		SAMN13105970	PRJNA316969	GCA_009496165.1	WIJQ01	2.00	18	1826
36	Streptococcus mitis	SM04	98	1			97	1	98	48	97		SAMN13105968	PRJNA316969	GCA_009496435.1	WIJS01	2.00	21	1821
37	Streptococcus mitis	RH_43861_09	94	1			97	1	46	84			SAMN06705602	PRJNA304678	GCA_002096835.1	NCVG01	1.85	23	1655
38	Streptococcus mitis	RH_17024_08			95	1	98	1	99	92			SAMN06705600	PRJNA304678	GCA_002096895.1	NCVI01	1.82	20	1660
39	Streptococcus mitis	RH_12363_08			97	1	97	1	98	91	97		SAMN06705599	PRJNA304678	GCA_002096815.1	NCVJ01	1.98	21	1838
40	Streptococcus mitis	SM50			94	1			47	82			SAMN13105985	PRJNA316969	GCA_009496905.1	WIJB01	1.89	18	1736
41	Streptococcus mitis	BCC45	97	1			97	1	98	48	98		SAMN09631734	PRJNA480251	GCA_003943935.1	RJOB01	2.00	59	1800
42	Streptococcus mitis	RH_8961_10			95	1	97	1	98	47	99		SAMN06705606	PRJNA304678	GCA_002096735.1	NCVC01	1.89	17	1752
43	Streptococcus mitis	SM41			94	1	98	1	98	47	99		SAMN13105981	PRJNA316969	GCA_009496235.1	WIJF01	2.03	27	1930
44	Streptococcus mitis	SM07	98	1			97	1	98	48	97		SAMN13105957	PRJNA316969	GCA_009496335.1	WIKD01	2.00	27	1826
45	Streptococcus mitis	SM30	98	1			97	1	98	48	97		SAMN13105963	PRJNA316969	GCA_009496045.1	WIJX01	2.01	28	1833
46	Streptococcus mitis	SM29	98	1			97	1	98	48	97		SAMN13105978	PRJNA316969	GCA_009496065.1	WIJI01	2.01	24	1831
47	Streptococcus mitis	KLC11			94	1			47	90			SAMN09631744	PRJNA480251	GCA_003942695.1	RJNU01	1.96	38	1843
48	Streptococcus mitis	SK608	97	1			97	1	99	48	99		SAMN02836941	PRJNA242555	GCA_000722775.1	JPFZ01	2.13	15	1888
49	Streptococcus mitis	SM05	98	1			97	1	98	48	97		SAMN13105956	PRJNA316969	GCA_009496395.1	WIKE01	2.00	23	1822
50	Streptococcus mitis	SM06	98	1			97	1	98	48	97		SAMN13105969	PRJNA316969	GCA_009496505.1	WIJR01	2.00	27	1825
51	Streptococcus mitis	SM46	98	1			97	1	98	48	97		SAMN13105982	PRJNA316969	GCA_009496075.1	WIJE01	2.01	28	1834
52	Streptococcus mitis	SM09			94	1	98	1	98	47	99		SAMN13105958	PRJNA316969	GCA_009496375.1	WIKC01	1.97	15	1837
53	Streptococcus mitis	SM44	98	1			97	1	98	48	97		SAMN13105994	PRJNA316969	GCA_009496725.1	WIIS01	2.00	23	1825
54	Streptococcus mitis	SM35	98	1			97	1	98	48	97		SAMN13105989	PRJNA316969	GCA_009495895.1	WIIX01	2.01	25	1834
55	Streptococcus mitis	SM28	98	1			97	1	98	48	97		SAMN13105977	PRJNA316969	GCA_009496035.1	WIJJ01	2.01	30	1832
56	Streptococcus mitis	SM37	98	1			97	1	98	48	97		SAMN13105991	PRJNA316969	GCA_009496795.1	WIIV01	2.01	29	1832
57	Streptococcus mitis	SM19	98	1			97	1	98	48	97		SAMN13105988	PRJNA316969	GCA_009496805.1	WIIY01	2.01	27	1828
58	Streptococcus mitis	SM36	98	1			97	1	98	48	97		SAMN13105990	PRJNA316969	GCA_009496815.1	WIIW01	2.01	25	1829
59	Streptococcus mitis	DE0498			94	1	97	1	99	47	99		SAMN11792658	PRJNA543692	GCA_008763935.1	VTQF01	2.17	40	2029
60	Streptococcus mitis	RH_17439_08					97	1	99	48	99		SAMN06705601	PRJNA304678	GCA_002096855.1	NCVH01	1.91	33	1823
61	Streptococcus mitis	CCUG 61082			95	1	98	1	99	48	98		SAMN06302341	PRJNA302716	GCA_002014875.1	MUXS01	1.99	26	1837
62	Streptococcus mitis	RH_50275_09			95	1	98	1	99	48	98		SAMN06705603	PRJNA304678	GCA_002096755.1	NCVF01	2.06	26	1980
63	Streptococcus mitis	SM15			95	1	97	1	99	47	98		SAMN13105975	PRJNA316969	GCA_009496295.1	WIJL01	2.02	21	1894
64	Streptococcus mitis	UMB0079	94	1			98	1	98	92	98		SAMN08193729	PRJNA316969	GCA_002860825.1	PKID01	1.96	25	1769
65	Streptococcus mitis	RH_777_07			95	1	97	1	99	47	97		SAMN06705605	PRJNA304678	GCA_002096765.1	NCVD01	2.11	51	2014
66	Streptococcus mitis	SK1073			96	1	97	1	99	93			SAMN00621702	PRJNA66111	GCA_000220045.2	AFQT01	2.11	54	1872
67	Streptococcus mitis	ColumbLawn			95	1			47	82			SAMN11491145	PRJNA534484	GCA_005144795.1	SWFJ01	1.98	54	1788
68	Streptococcus mitis	SM45	98	1			97	1	98	48	97		SAMN13105966	PRJNA316969	GCA_009495735.1	WIJU01	2.00	25	1822
69	Streptococcus mitis	SM47	98	1			97	1	98	48	97		SAMN13105983	PRJNA316969	GCA_009495955.1	WIJD01	2.01	31	1829
70	Streptococcus mitis	SM27	98	1			97	1	98	48	97		SAMN13105962	PRJNA316969	GCA_009496355.1	WIJY01	2.00	27	1823
71	Streptococcus mitis	SM43	98	1			97	1	98	48	97		SAMN13105993	PRJNA316969	GCA_009496735.1	WIIT01	2.00	26	1822
72	Streptococcus mitis	SM42	98	1			97	1	98	48	97		SAMN13105992	PRJNA316969	GCA_009496755.1	WIIU01	2.01	33	1837
73	Streptococcus mitis	SM18	98	1			97	1	98	48	97		SAMN13105987	PRJNA316969	GCA_009496835.1	WIIZ01	2.00	30	1826
74	Streptococcus mitis	SM49	98	1			97	1	98	48	97		SAMN13105984	PRJNA316969	GCA_009496895.1	WIJC01	2.00	30	1833
75	Streptococcus mitis	RH_50738_11			94	1	97	1	99	47	98		SAMN06705604	PRJNA304678	GCA_002096775.1	NCVE01	1.97	29	1854
76	Streptococcus mitis	21/39			95	1	98	1	48	92			SAMN02470846	PRJNA225878	GCA_000506725.1	AYRR01	1.99	48	1806
77	Streptococcus mitis	SM10			96	1	98	1	68	45	56		SAMN13105971	PRJNA316969	GCA_009496155.1	WIJP01	2.17	49	1939
78	Streptococcus mitis	BCA16			93	1			47	89			SAMN09631748	PRJNA480251	GCA_003942665.1	RJNQ01	2.00	53	1901
79	Streptococcus mitis	168_SPSE											SAMN03197359	PRJNA267549	GCA_001070705.1	JVRN01	1.87	38	1734
80	Streptococcus mitis	SK137	96	1			98	1	99	48	98		SAMN02836934	PRJNA242740	GCA_000722835.1	JPFS01	1.96	40	1741
81	Streptococcus mitis	SK1080			95	1	98	1	99	48	97		SAMN00621705	PRJNA66113	GCA_000220085.2	AFQV01	1.94	34	1741
82	Streptococcus mitis	38_SPSE											SAMN03197571	PRJNA267549	GCA_001070985.1	JVJJ01	1.93	39	1746
83	Streptococcus mitis	BCA12			95	1			48	91			SAMN09631747	PRJNA480251	GCA_003942685.1	RJNR01	2.08	58	1876
84	Streptococcus mitis	BCC44			95	1	97	1	99	47	98		SAMN09631733	PRJNA480251	GCA_003942885.1	RJOC01	1.86	43	1728
85	Streptococcus mitis	BCC15	95	1			96	1	97	93/48*	98		SAMN09631757	PRJNA480251	GCA_003942575.1	RJNH01	2.24	44	2073
86	Streptococcus mitis	BCC22			97	1			48	92			SAMN09631680	PRJNA480251	GCA_003943575.1	RJPW01	2.01	52	1843
87	Streptococcus mitis	SM12			97	1	91	1	99	48	97		SAMN13105959	PRJNA316969	GCA_009495945.1	WIKB01	2.10	46	1890
88	Streptococcus mitis	18/56			96	1	97	1	48	92		90/97*	SAMN02470843	PRJNA206049	GCA_000430345.1	ATAA01	1.92	86	1532
89	Streptococcus mitis	M3-4			95	1			48	92			SAMN04432976	PRJNA308844	GCA_001588605.1	LROV01	2.00	61	1791
90	Streptococcus mitis	BCC06			95	1	97	1	98	47	99		SAMN09631728	PRJNA480251	GCA_003942995.1	RJOH01	2.07	54	1996
91	Streptococcus mitis	BCC55			95	1			48	91			SAMN09631737	PRJNA480251	GCA_003942865.1	RJNZ01	2.00	37	1849
92	Streptococcus mitis	BCC08			94	1			48	92			SAMN09631678	PRJNA480251	GCA_003943605.1	RJPY01	2.07	48	1934
93	Streptococcus mitis	SM34			97	1	91	1	99	48	97		SAMN13105979	PRJNA316969	GCA_009496255.1	WIJH01	2.09	46	1882
94	Streptococcus mitis	SM13			97	1	93	1	99	48	97		SAMN13105973	PRJNA316969	GCA_009496085.1	WIJN01	2.15	120	1947
95	Streptococcus mitis	SM48			97	1	93	1	99	48	97		SAMN13105967	PRJNA316969	GCA_009496275.1	WIJT01	2.09	45	1883
96	Streptococcus mitis	SK564			96	1	98	1	48	92			SAMN00001434	PRJNA33355	GCA_000148525.2	AEDU01	2.03	35	1895
97	Streptococcus mitis	OD_317805_11			95	1	97	1	48	92			SAMN06705598	PRJNA304678	GCA_002096845.1	NCVK01	2.06	60	1876
98	Streptococcus mitis	SK569			97	1			98	47	97		SAMN00621701	PRJNA67187	GCA_000222785.2	AFUF01	1.98	54	1746
99	Streptococcus mitis	SM20	98	1			97	1	98	48	97		SAMN13105960	PRJNA316969	GCA_009495705.1	WIKA01	2.00	55	1826
100	Streptococcus mitis	BCC49			97	1			48	92			SAMN09631735	PRJNA480251	GCA_003943965.1	RJOA01	2.03	66	1849
101	Streptococcus mitis	BCC36			94	1			47	90			SAMN09631731	PRJNA480251	GCA_003942945.1	RJOE01	1.92	50	1795
102	Streptococcus mitis	DD28			95	1	98	1	99	48	98		SAMN04325060	PRJNA304333	GCA_001579045.1	LQOA01	2.17	24	1990
103	Streptococcus mitis	OD_310347_11			95	1	98	1	99	48	99		SAMN06705597	PRJNA304678	GCA_002096915.1	NCVL01	2.01	57	1941
104	Streptococcus mitis	SK321			95	1	98	1	99	48	99		SAMN00001433	PRJNA33353	GCA_000148505.2	AEDT01	1.87	40	1752
105	Streptococcus mitis	BCC60			91	1			46	92			SAMN09631739	PRJNA480251	GCA_003942795.1	RJNY01	2.02	64	1909
106	Streptococcus mitis bv. 2 str.	SK95			94	1			47	90			SAMN00621712	PRJNA64679	GCA_000222705.2	AFUB01	2.02	66	1893
107	Streptococcus mitis	KLC07			93	1			47	90			SAMN09631743	PRJNA480251	GCA_003942715.1	RJNV01	2.01	62	1842
108	Streptococcus mitis	SM33			97	1	93	1	99	48	97		SAMN13105964	PRJNA316969	GCA_009496135.1	WIJW01	2.09	55	1890
109	Streptococcus mitis	SM14			97	1	93	1	99	48	97		SAMN13105974	PRJNA316969	GCA_009496445.1	WIJM01	2.09	58	1894
110	Streptococcus mitis	27/7			95	1	97	1	99	47	99		SAMN02470839	PRJNA225879	GCA_000506765.1	AYRS01	1.92	54	1807
111	Streptococcus mitis	SM16			81	1			50	87			SAMN13105976	PRJNA316969	GCA_009496285.1	WIJK01	2.02	67	1762
112	Streptococcus mitis	1217_SPSE											SAMN03197181	PRJNA267549	GCA_001070375.1	JVYJ01	2.00	83	1871
113	Streptococcus mitis	BCC07			95	1			48	92			SAMN09631729	PRJNA480251	GCA_003942965.1	RJOG01	1.87	96	1720
114	Streptococcus mitis	SK579			95	1	94	1	98	89	97		SAMN00761835	PRJNA75157	GCA_000257905.1	AJJL01	1.98	82	1835
115	Streptococcus mitis	B_009152_10			94	1	97	1	47	92			SAMN06705595	PRJNA304678	GCA_002096925.1	NCVN01	2.04	85	1905
116	Streptococcus mitis	1111_SMIT			96	1			48	92			SAMN03197065	PRJNA267549	GCA_001070205.1	JWCV01	2.03	178	1910
117	Streptococcus mitis	1042_SPSE											SAMN03197008	PRJNA267549	GCA_001070035.1	JWFA01	1.89	79	1724
118	Streptococcus mitis	BCC17			96	1			48	92			SAMN09631679	PRJNA480251	GCA_003944325.1	RJPX01	2.25	123	1965
119	Streptococcus mitis	SK575			95	1	97	1	48	92			SAMN00761799	PRJNA75135	GCA_000257865.1	AICU01	2.02	90	1899
120	Streptococcus mitis	SK616			97	1	93	1	99	48	98		SAMN00761793	PRJNA75129	GCA_000257805.1	AICR01	1.99	126	1811
121	Streptococcus mitis	CMW7705B	97	1			98	1	98	90	98		SAMN03956209	PRJNA272120	GCA_001546795.1	LRQR01	1.90	55	1764
122	Streptococcus mitis	NLN76					70	1					SAMN16824905	PRJNA679155	GCA_015686645.1	JADPMS01	1.94	109	1779
123	Streptococcus mitis	SK597			95	1	97	1	98	91	98		SAMN00001435	PRJNA33357	GCA_000148545.2	AEDV01	2.03	108	1857
124	Streptococcus mitis	NLN64					69	1					SAMN16843871	PRJNA679689	GCA_015831295.1	JADXDQ01	1.95	129	1789
125	Streptococcus mitis	1001175st1_H6	95	1			98	1	47	83			SAMN10863253	PRJNA518912	GCA_005844455.1	SPGF01	2.17	117	1980
126	Streptococcus mitis	SM11			94	1	97	1	47	90			SAMN13105972	PRJNA316969	GCA_009496205.1	WIJO01	2.01	113	1851
127	Streptococcus mitis	SM40			94	1	97	1	47	90			SAMN13105980	PRJNA316969	GCA_009496185.1	WIJG01	2.02	124	1867
128	Streptococcus mitis	SM39			94	1	97	1	47	90			SAMN13105965	PRJNA316969	GCA_009495695.1	WIJV01	2.02	127	1868
129	Streptococcus mitis	850_SMIT			94	1	98	1	98	48	98		SAMN03198060	PRJNA267549	GCA_001074635.1	JUQO01	2.08	250	1908
130	Streptococcus mitis	SM17	98	1			97	1	98	48	97		SAMN13105986	PRJNA316969	GCA_009496825.1	WIJA01	1.87	450	1735
131	Streptococcus mitis	DD22	95	1			97	1	97	93(nc)	97		SAMN04325048	PRJNA304333	GCA_001579665.1	LQZD01	2.25	170	2081
132	Streptococcus mitis	Nm-65			96	1	97	1	98	48	99		SAMD00239187	PRJDB10372	GCA_014467095.1		2.09	1	2039
133	Streptococcus mitis	29/42			95	1	97	1	99	49	98		SAMN02470852	PRJNA206050	GCA_000430365.1	ATAB01	1.94	43	1626
134	Streptococcus mitis	17/34			95	1	97	1	99	50	98		SAMN02470848	PRJNA206048	GCA_000430305.1	ASZZ01	1.87	51	1539
135	Streptococcus mitis	10712			95	1	97	1	98	48	99		SAMN04432941	PRJNA308845	GCA_001588625.1	LROT01	1.84	44	1966
136	Streptococcus mitis	0123W_40_11	96	1			98	1	98	92	98		SAMN05509312	PRJNA327106	GCA_001914195.1	MKYF01	1.99	51	nv
137	Streptococcus mitis	13/39	95	1			97	1	98	92/49*	97		SAMN02470854	PRJNA176681	GCA_000385835.1	AQTU01	2.06	153	2023
138	Streptococcus mitis	11/5			97	1	99	1	48	93			SAMN02470837	PRJNA176680	GCA_000385815.1	AQTT01	1.88	69	1796
139	Streptococcus mitis	M3-1			95	1			48	92			SAMN04432975	PRJNA308844	GCA_001588595.1	LROU01	2.02	154	2244
140	Streptococcus mitis	DD26			95	1	98	1	48	92			SAMN04325055	PRJNA304333	GCA_001579035.1	LQOD01	2.12	85	2021
				37		96		104
*S. mitis genomes (in total 140) available in NCBI database (as of 3th January 2021)
Twice sequenced genomes present in NCBI					Colour code		LtaS present	104	102	LtsA absent: 36		4 S. oralis	Abbreviations
16	Streptococcus mitis	SK137			Glucose	37	LtaS absent	36	36	Unclear:6			nc - not complete
80	Streptococcus mitis	SK137			Galactose	96		140	138
2	Streptococcus mitis	NCTC 12261			Unclear	7							* Analysis leads too two different hits of respective identity
10	Streptococcus mitis	NCTC 12261			140
	Total 140:	Different: 138
					From 7 unclear strains only 1 strain shows homolog proteins of S. mitis involved in TA biosynthesis.
					Most probable those strains are not S. mitis strains, two show only 70% identity to the SMI_0753 protein.
					--> 132 strains considered in further analysis

### Sheet: Tab. S1.2
	Table S1.2. Result of the BLAST searches TA biosynthesis proteins in S. mitis genomes, without LtaS only
No	Organism Name*	Strain	BLAST results (Identity %)										BioSample	BioProject	Assembly	Prefix for whole genome shotgun	Genome size (mb)	No. of contigs	No. of CDS
			S. peumoniae R6 Spr0091 (glucosyl transferase)		S. mitis B6 Smi_1983 (galactosyl transferase)		S. mitis B6 Smi_0753 (LtaS)		S. mitis B6 Smi_1229 (TacF)	S. oralis Uo5 Sor_0765 (TacF)	S. mitis B6 Smi_0770	S. oralis Uo5 Sor_0762 (LicD4)
5	Streptococcus mitis	S022-V3-A4		1	95	1			48	92			SAMN11382546	PRJNA208927	GCA_013305725.1		2.09	1	1873
9	Streptococcus mitis	ATCC 6249		1	93	1			47	97		97	SAMN00116813	PRJNA50515	GCA_000146585.1	AEEN01	1.92	8	1735
13	Streptococcus mitis bv. 2 str.	F0392		1	93	1			47	90			SAMN02415617	PRJNA49439	GCA_000221165.2	AFUO01	1.92	2	1789
15	Streptococcus mitis	4928STDY7071560		1	82	1			48	86			SAMEA104567666	PRJEB22252	GCA_902159415.1	CABGJU01	1.71	11	1673
20	Streptococcus mitis	SK642		1	96	1			99	47	97		SAMN02836938	PRJNA242572	GCA_000722705.1	JPFW01	1.99	11	1742
22	Streptococcus mitis	BCC40		1	93	1			47	90			SAMN09631732	PRJNA480251	GCA_003942915.1	RJOD01	1.90	51	1798
23	Streptococcus mitis	BCA11		1	93	1			47	91			SAMN09631746	PRJNA480251	GCA_003943905.1	RJNS01	1.94	18	1810
24	Streptococcus mitis	BCC30		1	95	1			48	92			SAMN09631681	PRJNA480251	GCA_003943555.1	RJPV01	1.98	25	1807
26	Streptococcus mitis	BCC33		1	94	1			47	90			SAMN09631730	PRJNA480251	GCA_003943955.1	RJOF01	1.95	32	1794
28	Streptococcus mitis	SK578		1	95	1			69	92			SAMN02836940	PRJNA242567	GCA_000722755.1	JPFY01	2.08	16	1840
29	Streptococcus mitis	KLC01		1	95	1			48	92			SAMN09631741	PRJNA480251	GCA_003942765.1	RJNW01	2.05	31	1885
33	Streptococcus mitis	SK629		1	97	1			98	48	97		SAMN02836936	PRJNA242570	GCA_000722695.1	JPFU01	2.21	27	1949
40	Streptococcus mitis	SM50		1	94	1			47	82			SAMN13105985	PRJNA316969	GCA_009496905.1	WIJB01	1.89	18	1736
47	Streptococcus mitis	KLC11		1	94	1			47	90			SAMN09631744	PRJNA480251	GCA_003942695.1	RJNU01	1.96	38	1843
67	Streptococcus mitis	ColumbLawn		1	95	1			47	82			SAMN11491145	PRJNA534484	GCA_005144795.1	SWFJ01	1.98	54	1788
78	Streptococcus mitis	BCA16		1	93	1			47	89			SAMN09631748	PRJNA480251	GCA_003942665.1	RJNQ01	2.00	53	1901
83	Streptococcus mitis	BCA12		1	95	1			48	91			SAMN09631747	PRJNA480251	GCA_003942685.1	RJNR01	2.08	58	1876
86	Streptococcus mitis	BCC22		1	97	1			48	92			SAMN09631680	PRJNA480251	GCA_003943575.1	RJPW01	2.01	52	1843
89	Streptococcus mitis	M3-4		1	95	1			48	92			SAMN04432976	PRJNA308844	GCA_001588605.1	LROV01	2.00	61	1791
91	Streptococcus mitis	BCC55		1	95	1			48	91			SAMN09631737	PRJNA480251	GCA_003942865.1	RJNZ01	2.00	37	1849
92	Streptococcus mitis	BCC08		1	94	1			48	92			SAMN09631678	PRJNA480251	GCA_003943605.1	RJPY01	2.07	48	1934
98	Streptococcus mitis	SK569		1	97	1			98	47	97		SAMN00621701	PRJNA67187	GCA_000222785.2	AFUF01	1.98	54	1746
100	Streptococcus mitis	BCC49		1	97	1			48	92			SAMN09631735	PRJNA480251	GCA_003943965.1	RJOA01	2.03	66	1849
101	Streptococcus mitis	BCC36		1	94	1			47	90			SAMN09631731	PRJNA480251	GCA_003942945.1	RJOE01	1.92	50	1795
105	Streptococcus mitis	BCC60		1	91	1			46	92			SAMN09631739	PRJNA480251	GCA_003942795.1	RJNY01	2.02	64	1909
106	Streptococcus mitis bv. 2 str.	SK95		1	94	1			47	90			SAMN00621712	PRJNA64679	GCA_000222705.2	AFUB01	2.02	66	1893
107	Streptococcus mitis	KLC07		1	93	1			47	90			SAMN09631743	PRJNA480251	GCA_003942715.1	RJNV01	2.01	62	1842
111	Streptococcus mitis	SM16		1	81	1			50	87			SAMN13105976	PRJNA316969	GCA_009496285.1	WIJK01	2.02	67	1762
113	Streptococcus mitis	BCC07		1	95	1			48	92			SAMN09631729	PRJNA480251	GCA_003942965.1	RJOG01	1.87	96	1720
116	Streptococcus mitis	1111_SMIT		1	96	1			48	92			SAMN03197065	PRJNA267549	GCA_001070205.1	JWCV01	2.03	178	1910
118	Streptococcus mitis	BCC17		1	96	1			48	92			SAMN09631679	PRJNA480251	GCA_003944325.1	RJPX01	2.25	123	1965
139	Streptococcus mitis	M3-1		1	95	1			48	92			SAMN04432975	PRJNA308844	GCA_001588595.1	LROU01	2.02	154	2244
				32		32		0
										LtsA absent: 32
										S. mitis: 3
										Majority S.oralis-type TA: 29
