## Supplemental Table 2 for "Commensal *Streptococcus mitis* produces two different lipoteichoic acids of type I and type IV"

### Sheet: BLAST results
Table S2. Presence of LtaS orthologs in S. pseudopneumoniae genomes available in NCBI databases
No	Organism Name*	Strain	BLAST results*		Identification of strains according to Garriss et al., 2019	BioSample	BioProject	Assembly	Accession number	Prefix for whole genome shotgun	Genome size (mb)	No. of contigs	No. of CDS
			S. mitis B6 smi_0753
1	Streptococcus pseudopneumoniae	IS7493	98	1	SPSE	SAMN02603728	PRJNA69547	GCA_000221985.1	NC_015875.1		2.2	2	2049
2	Streptococcus pseudopneumoniae	CCUG 49455	97	1	SPSE	SAMN06459226	PRJNA302716	GCA_002087075.1	MWSM01000040.1	MWSM01	2.17	86	2050
3	Streptococcus pseudopneumoniae	ATCC BAA-960	97	1	SPSE	SAMN00761794	PRJNA75131	GCA_000257825.1	AICS01000113.1	AICS01	2.09	253	1969
4	Streptococcus pseudopneumoniae	445_SPSE	97	1	S. mitis	SAMN03197638	PRJNA267549	GCA_001076775.1	JVGV01000007.1	JVGV01	2.09	37	1996
5	Streptococcus pseudopneumoniae	469_SPSE			S. infantis	SAMN03197663	PRJNA267549	GCA_001073085.1		JVFV01	2.09	44	1940
6	Streptococcus pseudopneumoniae	1271.rep1_SPSE			S. mitis	SAMN03197240	PRJNA267549	GCA_001068945.1		JVWC01	2.12	76	1976
7	Streptococcus pseudopneumoniae	277_SPSE			S. mitis	SAMN03197470	PRJNA267549	GCA_001070805.1		JVNG01	2.16	66	2027
8	Streptococcus pseudopneumoniae	74_SPSE			S. infantis	SAMN03197945	PRJNA267549	GCA_001074155.1		JUUZ01	1.77	35	1691
9	Streptococcus pseudopneumoniae	144_SPSE			S. mitis	SAMN03197334	PRJNA267549	GCA_001069865.1		JVSM01	1.84	58	1719
10	Streptococcus pseudopneumoniae	1271.rep2_SPSE			S. mitis	SAMN03197241	PRJNA267549	GCA_001069475.1		JVWB01	2.12	89	1984
11	Streptococcus pseudopneumoniae	1272_SPSE			S. mitis	SAMN03197242	PRJNA267549	GCA_001070405.1		JVWA01	2.07	78	1939
12	Streptococcus pseudopneumoniae	SMRU2248			nontypeable S. pneumoniae	SAMEA1026134	PRJEB2397	GCA_001121785.1		CMJT01	2.32	61	2092
13	Streptococcus pseudopneumoniae	CCUG 72028	98	1	NA	SAMN10587711	PRJNA302716	GCA_011714735.1	RXXK01000003.1	RXXK01	2.17	61	1998
14	Streptococcus pseudopneumoniae	BHN871	97	1	SPSE	SAMN11166139	PRJNA528011	GCA_005890435.1	SOQT01000079.1	SOQT01	2.21	95	2066
15	Streptococcus pseudopneumoniae	294_SPSE			S. mitis	SAMN03197489	PRJNA267549	GCA_001076615.1		JVMO01	2.03	75	1861
16	Streptococcus pseudopneumoniae	BHN892	98	1	SPSE	SAMN11166147	PRJNA528011	GCA_005890345.1	SOQL01000050.1	SOQL01	2.23	86	2081
17	Streptococcus pseudopneumoniae	843_SPSE			S. oralis	SAMN03198051	PRJNA267549	GCA_001074565.1		JUQX01	2.09	72	1985
18	Streptococcus pseudopneumoniae	CipR71	97	1	SPSE	SAMN06947349	PRJNA386436	GCA_002780525.1	PDEN01000025.1	PDEN01	2.14	88	1965
19	Streptococcus pseudopneumoniae	CCUG 64062	98	1	NA	SAMN10587704	PRJNA302716	GCA_011714855.1	RXXR01000006.1	RXXR01	2.17	55	2012
20	Streptococcus pseudopneumoniae	CCUG 72029	98	1	NA	SAMN10587712	PRJNA302716	GCA_011714685.1	RXXJ01000006.1	RXXJ01	2.19	70	2031
21	Streptococcus pseudopneumoniae	A19006561	98	1	NA	SAMN15921670	PRJNA659631	GCA_015700065.1	JACSYQ010000006.1	JACSYQ01	2.28	182	2116
22	Streptococcus pseudopneumoniae	289_SPSE			S. mitis	SAMN03197482	PRJNA267549	GCA_001072115.1		JVMU01	2.12	86	1996
23	Streptococcus pseudopneumoniae	SMRU22			nontypeable S. pneumoniae	SAMEA974647	PRJEB2357	GCA_001336595.1		CGVP01	2.09	74	1909
24	Streptococcus pseudopneumoniae	CCUG 47366	97	1	NA	SAMN10587699	PRJNA302716	GCA_011714955.1	RXXW01000026.1	RXXW01	2.15	74	1991
25	Streptococcus pseudopneumoniae	BHN920	98	1	SPSE	SAMN11166156	PRJNA528011	GCA_005890475.1	SOQC01000057.1	SOQC01	2.23	98	2048
26	Streptococcus pseudopneumoniae	BHN890	98	1	SPSE	SAMN11166145	PRJNA528011	GCA_005890335.1	SOQN01000184.1	SOQN01	2.35	300	2223
27	Streptococcus pseudopneumoniae	BHN886	98	1	SPSE	SAMN11166144	PRJNA528011	GCA_005890355.1	SOQO01000012.1	SOQO01	2.24	87	2094
28	Streptococcus pseudopneumoniae	BHN919	98	1	SPSE	SAMN11166155	PRJNA528011	GCA_005890285.1	SOQD01000045.1	SOQD01	2.20	98	2081
29	Streptococcus pseudopneumoniae	1321	97	1	SPSE	SAMN02470847	PRJNA225870	GCA_000506705.1	AYRP01000042.1	AYRP01	2.15	103	1975
30	Streptococcus pseudopneumoniae	CCUG 50868	98	1	NA	SAMN10587700	PRJNA302716	GCA_011714915.1	RXXV01000006.1	RXXV01	2.21	84	2040
31	Streptococcus pseudopneumoniae	SMRU737			nontypeable S. pneumoniae	SAMEA1025033	PRJEB2393	GCA_001339755.1		CFGT01	2.23	78	2039
32	Streptococcus pseudopneumoniae	CCUG 71653	97	1	NA	SAMN10587706	PRJNA302716	GCA_011714795.1	RXXP01000026.1	RXXP01	2.20	83	2039
33	Streptococcus pseudopneumoniae	BHN891	98	1	SPSE	SAMN11166146	PRJNA528011	GCA_005890555.1	SOQM01000004.1	SOQM01	2.24	94	2101
34	Streptococcus pseudopneumoniae	BHN885	97	1	SPSE	SAMN11166143	PRJNA528011	GCA_005890375.1	SOQP01000047.1	SOQP01	2.23	111	2097
35	Streptococcus pseudopneumoniae	CCUG 61551	97	1	NA	SAMN10587702	PRJNA302716	GCA_011714895.1	RXXT01000008.1	RXXT01	2.14	79	1980
36	Streptococcus pseudopneumoniae	CCUG 72040	98	1	NA	SAMN10587713	PRJNA302716	GCA_011714665.1	RXXI01000009.1	RXXI01	2.18	76	2027
37	Streptococcus pseudopneumoniae	BHN914	97	1	SPSE	SAMN11166151	PRJNA528011	GCA_005890255.1	SOQH01000061.1	SOQH01	2.23	117	2008
38	Streptococcus pseudopneumoniae	BHN880	98	1	SPSE	SAMN11166141	PRJNA528011	GCA_005890385.1	SOQR01000050.1	SOQR01	2.27	102	2118
39	Streptococcus pseudopneumoniae	CCUG 71996	98	1	NA	SAMN10587708	PRJNA302716	GCA_011714755.1	RXXN01000029.1	RXXN01	2.17	83	2007
40	Streptococcus pseudopneumoniae	BHN877	98	1	SPSE	SAMN11166140	PRJNA528011	GCA_005890605.1	SOQS01000068.1	SOQS01	2.27	104	2103
41	Streptococcus pseudopneumoniae	434_SPSE			S. infantis	SAMN03197628	PRJNA267549	GCA_001072925.1		JVHE01	2.12	132	1968
42	Streptococcus pseudopneumoniae	CCUG 50871	97	1	NA	SAMN10587701	PRJNA302716	GCA_011714925.1	RXXU01000027.1	RXXU01	2.11	77	1927
43	Streptococcus pseudopneumoniae	CCUG 63793	98	1	NA	SAMN10587703	PRJNA302716	GCA_011714835.1	RXXS01000003.1	RXXS01	2.25	84	2098
44	Streptococcus pseudopneumoniae	BHN893	98	1	SPSE	SAMN11166148	PRJNA528011	GCA_005890545.1	SOQK01000088.1	SOQK01	2.24	91	2088
45	Streptococcus pseudopneumoniae	SMRU2944			nontypeable S. pneumoniae	SAMEA1029214	PRJEB2480	GCA_001115245.1		CMGD01	2.21	79	2008
46	Streptococcus pseudopneumoniae	BHN915	98	1	SPSE	SAMN11166152	PRJNA528011	GCA_005890265.1	SOQG01000034.1	SOQG01	2.24	90	2071
47	Streptococcus pseudopneumoniae	126_SPSE			S. oralis	SAMN03197227	PRJNA267549	GCA_001068925.1		JVWP01	2.09	156	1968
48	Streptococcus pseudopneumoniae	61-14	98	1	SPSE	SAMN04031595	PRJNA294729	GCA_001304565.1	LJHK01000070.1	LJHK01	2.26	188	2119
49	Streptococcus pseudopneumoniae	22725	98	1	SPSE	SAMN02470838	PRJNA225867	GCA_000506685.1	AYRO01000007.1	AYRO01	2.23	117	2088
50	Streptococcus pseudopneumoniae	A18006565	98	1	NA	SAMN15921667	PRJNA659631	GCA_015700135.1	JACSYT010000019.1	JACSYT01	2.18	149	2009
51	Streptococcus pseudopneumoniae	SMRU856			nontypeable S. pneumoniae	SAMEA1024695	PRJEB2393	GCA_001337855.1		CHTX01	2.16	98	1978
52	Streptococcus pseudopneumoniae	A19006464	97	1	NA	SAMN15921669	PRJNA659631	GCA_015700075.1	JACSYR010000009.1	JACSYR01	2.22	165	2067
53	Streptococcus pseudopneumoniae	A19020046	98	1	NA	SAMN15921671	PRJNA659631	GCA_015700055.1	JACSYP010000004.1	JACSYP01	2.24	240	2099
54	Streptococcus pseudopneumoniae	5247	97	1	SPSE	SAMN02470842	PRJNA225872	GCA_000506745.1	AYRQ01000002.1	AYRQ01	2.12	122	1933
55	Streptococcus pseudopneumoniae	SMRU688			nontypeable S. pneumoniae	SAMEA1025107	PRJEB2393	GCA_001206055.1		CRAA01	2.17	92	1981
56	Streptococcus pseudopneumoniae	CCUG 70988	97	1	NA	SAMN10587705	PRJNA302716	GCA_011714825.1	RXXQ01000009.1	RXXQ01	2.18	95	1995
57	Streptococcus pseudopneumoniae	CCUG 72019	97	1	NA	SAMN10587710	PRJNA302716	GCA_011714705.1	RXXL01000026.1	RXXL01	2.12	79	1953
58	Streptococcus pseudopneumoniae	292-03	98	1	NA	SAMN15921663	PRJNA659631	GCA_015700205.1	JACSYX010000010.1	JACSYX01	2.25	308	2094
59	Streptococcus pseudopneumoniae	258-03	98	1	NA	SAMN15921654	PRJNA659631	GCA_015700395.1	JACSZG010000016.1	JACSZG01	2.18	336	2023
60	Streptococcus pseudopneumoniae	BHN913	98	1	SPSE	SAMN11166150	PRJNA528011	GCA_005890235.1	SOQI01000070.1	SOQI01	2.20	116	2066
61	Streptococcus pseudopneumoniae	A19003854	98	1	NA	SAMN15921668	PRJNA659631	GCA_015700105.1	JACSYS010000005.1	JACSYS01	2.22	240	2069
62	Streptococcus pseudopneumoniae	285-03	97	1	NA	SAMN15921661	PRJNA659631	GCA_015700245.1	JACSYZ010000007.1	JACSYZ01	2.34	241	2162
63	Streptococcus pseudopneumoniae	CCUG 72018	98	1	NA	SAMN10587709	PRJNA302716	GCA_011714745.1	RXXM01000008.1	RXXM01	2.13	78	1963
64	Streptococcus pseudopneumoniae	248-03	98	1	NA	SAMN15921647	PRJNA659631	GCA_015700505.1	JACSZN010000015.1	JACSZN01	2.20	282	2058
65	Streptococcus pseudopneumoniae	BHN916	98	1	SPSE	SAMN11166153	PRJNA528011	GCA_005890245.1	SOQF01000030.1	SOQF01	2.26	125	2104
66	Streptococcus pseudopneumoniae	CCUG 63747	97	1	SPSE	SAMN06302302	PRJNA302716	GCA_002014955.1	MUXR01000022.1	MUXR01	2.18	89	1987
67	Streptococcus pseudopneumoniae	315_SPSE	97	1	S. mitis	SAMN03197505	PRJNA267549	GCA_001070815.1	JVLX01000012.1	JVLX01	1.89	72	1726
68	Streptococcus pseudopneumoniae	BHN918	98	1	SPSE	SAMN11166154	PRJNA528011	GCA_005890465.1	SOQE01000091.1	SOQE01	2.24	124	2091
69	Streptococcus pseudopneumoniae	BHN879	98	1	SPSE	SAMN11166137	PRJNA528011	GCA_005890625.1	SOQV01000038.1	SOQV01	2.22	113	2039
70	Streptococcus pseudopneumoniae	5305	97	1	SPSE	SAMN06947348	PRJNA386436	GCA_002780495.1	PDEO01000013.1	PDEO01	2.16	112	1969
71	Streptococcus pseudopneumoniae	266-03	98	1	NA	SAMN15921659	PRJNA659631	GCA_015700305.1	JACSZB010000010.1	JACSZB01	2.29	280	2162
72	Streptococcus pseudopneumoniae	BHN881	98	1	SPSE	SAMN11166142	PRJNA528011	GCA_005890575.1	SOQQ01000125.1	SOQQ01	2.23	132	2069
73	Streptococcus pseudopneumoniae	269-03	98	1	NA	SAMN15921660	PRJNA659631	GCA_015700275.1	JACSZA010000006.1	JACSZA01	2.22	194	2040
74	Streptococcus pseudopneumoniae	257-03	98	1	NA	SAMN15921653	PRJNA659631	GCA_015700415.1	JACSZH010000007.1	JACSZH01	2.22	310	2107
75	Streptococcus pseudopneumoniae	Spain2270	97	1	NA	SAMN10131018	PRJNA434586	GCA_003605455.1	RAHZ01000012.1	RAHZ01	2.24	150	2101
76	Streptococcus pseudopneumoniae	SMRU90			nontypeable S. pneumoniae	SAMEA974661	PRJEB2357	GCA_001147205.1		CKBD01	2.17	119	2011
77	Streptococcus pseudopneumoniae	265-03	97	1	NA	SAMN15921658	PRJNA659631	GCA_015700315.1	JACSZC010000019.1	JACSZC01	2.18	193	2047
78	Streptococcus pseudopneumoniae	259-03	97	1	NA	SAMN15921655	PRJNA659631	GCA_015700375.1	JACSZF010000021.1	JACSZF01	2.13	194	1962
79	Streptococcus pseudopneumoniae	380_SPSE			S. mitis	SAMN03197572	PRJNA267549	GCA_001072665.1		JVJI01	2.11	138	2004
80	Streptococcus pseudopneumoniae	SMRU689			nontypeable S. pneumoniae	SAMEA1025086	PRJEB2393	GCA_001193755.1		CQZX01	2.19	103	1998
81	Streptococcus pseudopneumoniae	298-03	97	1	NA	SAMN15921665	PRJNA659631	GCA_015700175.1	JACSYV010000020.1	JACSYV01	2.11	178	1959
82	Streptococcus pseudopneumoniae	253-03	98	1	NA	SAMN15921650	PRJNA659631	GCA_015700475.1	JACSZK010000008.1	JACSZK01	2.21	191	2055
83	Streptococcus pseudopneumoniae	254-03	97	1	NA	SAMN15921651	PRJNA659631	GCA_015700425.1	JACSZJ010000009.1	JACSZJ01	2.15	224	2020
84	Streptococcus pseudopneumoniae	251-03	97	1	NA	SAMN15921649	PRJNA659631	GCA_015700525.1	JACSZL010000019.1	JACSZL01	2.16	174	1997
85	Streptococcus pseudopneumoniae	287-03	98	1	S. mitis	SAMN15921662	PRJNA659631	GCA_015700235.1	JACSYY010000002.1	JACSYY01	2.28	390	2102
86	Streptococcus pseudopneumoniae	300-03	98	1	NA	SAMN15921666	PRJNA659631	GCA_015700155.1	JACSYU010000003.1	JACSYU01	2.19	192	2044
87	Streptococcus pseudopneumoniae	1172_SPSE			S. infantis	SAMN03197129	PRJNA267549	GCA_001068775.1		JWAJ01	2.04	155	1885
88	Streptococcus pseudopneumoniae	Spain939	97	1	NA	SAMN08564443	PRJNA434586	GCA_003598195.1	PTQV01000032.1	PTQV01	2.37	157	2195
89	Streptococcus pseudopneumoniae	Spain3473	98	1	NA	SAMN08564444	PRJNA434586	GCA_003598205.1	PTTJ01000081.1	PTTJ01	2.21	153	2029
90	Streptococcus pseudopneumoniae	BHN868	98	1	SPSE	SAMN11166138	PRJNA528011	GCA_005890445.1	SOQU01000131.1	SOQU01	2.22	138	2080
91	Streptococcus pseudopneumoniae	1213_SPSE			S. mitis	SAMN03197176	PRJNA267549	GCA_001068835.1		JVYO01	2.02	205	1924
92	Streptococcus pseudopneumoniae	330_SPSE	98	1	S. mitis	SAMN03197520	PRJNA267549	GCA_001072315.1	JVLI01000054.1	JVLI01	2.16	209	2010
93	Streptococcus pseudopneumoniae	75_SPSE	96	1	S. mitis	SAMN03197956	PRJNA267549	GCA_001074975.1	JUUO01000139.1	JUUO01	2.09	142	1983
94	Streptococcus pseudopneumoniae	CCUG 62647	97	1	SPSE	SAMN06299414	PRJNA302716	GCA_002014925.1	MUXQ01000013.1	MUXQ01	2.12	75	1938
95	Streptococcus pseudopneumoniae	297-03	97	1	NA	SAMN15921664	PRJNA659631	GCA_015700195.1	JACSYW010000010.1	JACSYW01	2.20	299	2068
96	Streptococcus pseudopneumoniae	888_SPSE	98	1	S. mitis	SAMN03198094	PRJNA267549	GCA_001074825.1	JUPG01000187.1	JUPG01	2.08	208	1916
97	Streptococcus pseudopneumoniae	256-03	98	1	NA	SAMN15921652	PRJNA659631	GCA_015700435.1	JACSZI010000004.1	JACSZI01	2.22	197	2088
98	Streptococcus pseudopneumoniae	250-03	98	1	NA	SAMN15921648	PRJNA659631	GCA_015700495.1	JACSZM010000007.1	JACSZM01	2.17	201	2007
99	Streptococcus pseudopneumoniae	342_SPSE			S. infantis	SAMN03197533	PRJNA267549	GCA_001072375.1		JVKV01	1.92	120	1822
100	Streptococcus pseudopneumoniae	EL2652N1	97	1	NA	SAMN08564447	PRJNA434586	GCA_003598235.1	PTTL01000092.1	PTTL01	2.18	158	2003
101	Streptococcus pseudopneumoniae	261-03	97	1	NA	SAMN15921657	PRJNA659631	GCA_015700295.1	JACSZD010000019.1	JACSZD01	2.13	207	2009
102	Streptococcus pseudopneumoniae	260-03	97	1	NA	SAMN15921656	PRJNA659631	GCA_015700355.1	JACSZE010000019.1	JACSZE01	2.15	240	1986
103	Streptococcus pseudopneumoniae	SK674	97	1	SPSE	SAMN00761851	PRJNA75159	GCA_000258265.1	AJKE01000034.1	AJKE01	2.08	109	1912
104	Streptococcus pseudopneumoniae	Spain9880	97	1	NA	SAMN08564445	PRJNA434586	GCA_003599935.1	PTTK01000079.1	PTTK01	2.22	155	2072
105	Streptococcus pseudopneumoniae	BHN912	98	1	SPSE	SAMN11166149	PRJNA528011	GCA_005890525.1	SOQJ01000007.1	SOQJ01	2.23	174	2105
106	Streptococcus pseudopneumoniae	163_SPSE	97	1	S. mitis	SAMN03197355	PRJNA267549	GCA_001070715.1	JVRR01000107.1	JVRR01	2.12	145	1991
107	Streptococcus pseudopneumoniae	205_SPSE			S. mitis	SAMN03197398	PRJNA267549	GCA_001071735.1	JVQA01000142.1	JVQA01	1.94	183	1797
108	Streptococcus pseudopneumoniae	276-03	98	1	SPSE	SAMN04031604	PRJNA294730	GCA_001304655.1	LJHJ01000059.1	LJHJ01	2.21	188	2004
109	Streptococcus pseudopneumoniae	BHN922	98	1	SPSE	SAMN11166157	PRJNA528011	GCA_005890485.1	SOQB01000018.1	SOQB01	2.21	186	1986
110	Streptococcus pseudopneumoniae	NTPn 138			NA	SAMN04495451	PRJNA289243	GCA_002866345.1		LTCN01	2.15	198	1985
111	Streptococcus pseudopneumoniae	338-14	98	1	SPSE	SAMN04028195	PRJNA294662	GCA_001304545.1	LJHI01000049.1	LJHI01	2.18	204	2041
112	Streptococcus pseudopneumoniae	G42	98	1	SPSE	SAMN02470841	PRJNA225866	GCA_000506665.1	AYRN01000004.1	AYRN01	2.14	199	1522
			Total	86
*S. pseudopneumoniae genomes (in total 112) available in NCBI database (as 3th Januar 2021)
Twice sequenced genomes present in NCBI					SPSE: isolates clustered within the S. pseudopneumoniae clade according to Garriss et al., 2019
2	Streptococcus pseudopneumoniae CCUG 49455 = ATCC BAA-960
3	Streptococcus pseudopneumoniae ATCC BAA-960 = CCUG 49455				NA, not available
	TOTAL: 111 genomes of different strains				85 contains LtaS orthologs
					26 LtaS missing
				2	S. oralis
				5	S. infantis
				8	nontypeable S. pneumoniae
				10	S. mitis
				1	unclear

### Sheet: Sortiert (2)
Table S2. Presence of LtaS in Streptococcus pseudopneumoniae genomes available in NCBI databases
No	Organism Name*	Strain	BLAST results**			Identification of strains according to Garriss et al., 2019	BioSample	BioProject	Assembly	Accession number	Prefix for whole genome shotgun	Genome size (mb)	No. of contigs	No. of CDS
			S. mitis B6 smi_0753
1	Streptococcus pseudopneumoniae	IS7493	98	1		SPSE	SAMN02603728	PRJNA69547	GCA_000221985.1	NC_015875.1		2.2	2	2049
2	Streptococcus pseudopneumoniae	CCUG 49455	97	1		SPSE	SAMN06459226	PRJNA302716	GCA_002087075.1	MWSM01000040.1	MWSM01	2.17	86	2050
3	Streptococcus pseudopneumoniae	ATCC BAA-960	97	1		SPSE	SAMN00761794	PRJNA75131	GCA_000257825.1	AICS01000113.1	AICS01	2.09	253	1969
4	Streptococcus pseudopneumoniae	445_SPSE	97	1		S. mitis	SAMN03197638	PRJNA267549	GCA_001076775.1	JVGV01000007.1	JVGV01	2.09	37	1996
5	Streptococcus pseudopneumoniae	469_SPSE				S. infantis	SAMN03197663	PRJNA267549	GCA_001073085.1		JVFV01	2.09	44	1940
6	Streptococcus pseudopneumoniae	1271.rep1_SPSE				S. mitis	SAMN03197240	PRJNA267549	GCA_001068945.1		JVWC01	2.12	76	1976
7	Streptococcus pseudopneumoniae	277_SPSE				S. mitis	SAMN03197470	PRJNA267549	GCA_001070805.1		JVNG01	2.16	66	2027
8	Streptococcus pseudopneumoniae	74_SPSE				S. infantis	SAMN03197945	PRJNA267549	GCA_001074155.1		JUUZ01	1.77	35	1691
9	Streptococcus pseudopneumoniae	144_SPSE				S. mitis	SAMN03197334	PRJNA267549	GCA_001069865.1		JVSM01	1.84	58	1719
10	Streptococcus pseudopneumoniae	1271.rep2_SPSE				S. mitis	SAMN03197241	PRJNA267549	GCA_001069475.1		JVWB01	2.12	89	1984
11	Streptococcus pseudopneumoniae	1272_SPSE				S. mitis	SAMN03197242	PRJNA267549	GCA_001070405.1		JVWA01	2.07	78	1939
12	Streptococcus pseudopneumoniae	SMRU2248				SPSE	SAMEA1026134	PRJEB2397	GCA_001121785.1		CMJT01	2.32	61	2092
13	Streptococcus pseudopneumoniae	CCUG 72028	98	1			SAMN10587711	PRJNA302716	GCA_011714735.1	RXXK01000003.1	RXXK01	2.17	61	1998
14	Streptococcus pseudopneumoniae	BHN871	97	1		SPSE	SAMN11166139	PRJNA528011	GCA_005890435.1	SOQT01000079.1	SOQT01	2.21	95	2066
15	Streptococcus pseudopneumoniae	294_SPSE				S. mitis	SAMN03197489	PRJNA267549	GCA_001076615.1		JVMO01	2.03	75	1861
16	Streptococcus pseudopneumoniae	BHN892	98	1		SPSE	SAMN11166147	PRJNA528011	GCA_005890345.1	SOQL01000050.1	SOQL01	2.23	86	2081
17	Streptococcus pseudopneumoniae	843_SPSE				S. oralis	SAMN03198051	PRJNA267549	GCA_001074565.1		JUQX01	2.09	72	1985
18	Streptococcus pseudopneumoniae	CipR71	97	1		SPSE	SAMN06947349	PRJNA386436	GCA_002780525.1	PDEN01000025.1	PDEN01	2.14	88	1965
19	Streptococcus pseudopneumoniae	CCUG 64062	98	1			SAMN10587704	PRJNA302716	GCA_011714855.1	RXXR01000006.1	RXXR01	2.17	55	2012
20	Streptococcus pseudopneumoniae	CCUG 72029	98	1			SAMN10587712	PRJNA302716	GCA_011714685.1	RXXJ01000006.1	RXXJ01	2.19	70	2031
21	Streptococcus pseudopneumoniae	A19006561	98	1			SAMN15921670	PRJNA659631	GCA_015700065.1	JACSYQ010000006.1	JACSYQ01	2.28	182	2116
22	Streptococcus pseudopneumoniae	289_SPSE					SAMN03197482	PRJNA267549	GCA_001072115.1		JVMU01	2.12	86	1996
23	Streptococcus pseudopneumoniae	SMRU22				SPSE	SAMEA974647	PRJEB2357	GCA_001336595.1		CGVP01	2.09	74	1909
24	Streptococcus pseudopneumoniae	CCUG 47366	97	1			SAMN10587699	PRJNA302716	GCA_011714955.1	RXXW01000026.1	RXXW01	2.15	74	1991
25	Streptococcus pseudopneumoniae	BHN920	98	1		SPSE	SAMN11166156	PRJNA528011	GCA_005890475.1	SOQC01000057.1	SOQC01	2.23	98	2048
26	Streptococcus pseudopneumoniae	BHN890	98	1		SPSE	SAMN11166145	PRJNA528011	GCA_005890335.1	SOQN01000184.1	SOQN01	2.35	300	2223
27	Streptococcus pseudopneumoniae	BHN886	98	1		SPSE	SAMN11166144	PRJNA528011	GCA_005890355.1	SOQO01000012.1	SOQO01	2.24	87	2094
28	Streptococcus pseudopneumoniae	BHN919	98	1		SPSE	SAMN11166155	PRJNA528011	GCA_005890285.1	SOQD01000045.1	SOQD01	2.20	98	2081
29	Streptococcus pseudopneumoniae	1321	97	1		SPSE	SAMN02470847	PRJNA225870	GCA_000506705.1	AYRP01000042.1	AYRP01	2.15	103	1975
30	Streptococcus pseudopneumoniae	CCUG 50868	98	1			SAMN10587700	PRJNA302716	GCA_011714915.1	RXXV01000006.1	RXXV01	2.21	84	2040
31	Streptococcus pseudopneumoniae	SMRU737				SPSE	SAMEA1025033	PRJEB2393	GCA_001339755.1		CFGT01	2.23	78	2039
32	Streptococcus pseudopneumoniae	CCUG 71653	97	1			SAMN10587706	PRJNA302716	GCA_011714795.1	RXXP01000026.1	RXXP01	2.20	83	2039
33	Streptococcus pseudopneumoniae	BHN891	98	1		SPSE	SAMN11166146	PRJNA528011	GCA_005890555.1	SOQM01000004.1	SOQM01	2.24	94	2101
34	Streptococcus pseudopneumoniae	BHN885	97	1		SPSE	SAMN11166143	PRJNA528011	GCA_005890375.1	SOQP01000047.1	SOQP01	2.23	111	2097
35	Streptococcus pseudopneumoniae	CCUG 61551	97	1			SAMN10587702	PRJNA302716	GCA_011714895.1	RXXT01000008.1	RXXT01	2.14	79	1980
36	Streptococcus pseudopneumoniae	CCUG 72040	98	1			SAMN10587713	PRJNA302716	GCA_011714665.1	RXXI01000009.1	RXXI01	2.18	76	2027
37	Streptococcus pseudopneumoniae	BHN914	97	1		SPSE	SAMN11166151	PRJNA528011	GCA_005890255.1	SOQH01000061.1	SOQH01	2.23	117	2008
38	Streptococcus pseudopneumoniae	BHN880	98	1		SPSE	SAMN11166141	PRJNA528011	GCA_005890385.1	SOQR01000050.1	SOQR01	2.27	102	2118
39	Streptococcus pseudopneumoniae	CCUG 71996	98	1			SAMN10587708	PRJNA302716	GCA_011714755.1	RXXN01000029.1	RXXN01	2.17	83	2007
40	Streptococcus pseudopneumoniae	BHN877	98	1		SPSE	SAMN11166140	PRJNA528011	GCA_005890605.1	SOQS01000068.1	SOQS01	2.27	104	2103
41	Streptococcus pseudopneumoniae	434_SPSE				S. infantis	SAMN03197628	PRJNA267549	GCA_001072925.1		JVHE01	2.12	132	1968
42	Streptococcus pseudopneumoniae	CCUG 50871	97	1			SAMN10587701	PRJNA302716	GCA_011714925.1	RXXU01000027.1	RXXU01	2.11	77	1927
43	Streptococcus pseudopneumoniae	CCUG 63793	98	1			SAMN10587703	PRJNA302716	GCA_011714835.1	RXXS01000003.1	RXXS01	2.25	84	2098
44	Streptococcus pseudopneumoniae	BHN893	98	1		SPSE	SAMN11166148	PRJNA528011	GCA_005890545.1	SOQK01000088.1	SOQK01	2.24	91	2088
45	Streptococcus pseudopneumoniae	SMRU2944				SPSE	SAMEA1029214	PRJEB2480	GCA_001115245.1		CMGD01	2.21	79	2008
46	Streptococcus pseudopneumoniae	BHN915	98	1		SPSE	SAMN11166152	PRJNA528011	GCA_005890265.1	SOQG01000034.1	SOQG01	2.24	90	2071
47	Streptococcus pseudopneumoniae	126_SPSE				S. oralis	SAMN03197227	PRJNA267549	GCA_001068925.1		JVWP01	2.09	156	1968
48	Streptococcus pseudopneumoniae	61-14	98	1		SPSE	SAMN04031595	PRJNA294729	GCA_001304565.1	LJHK01000070.1	LJHK01	2.26	188	2119
49	Streptococcus pseudopneumoniae	22725	98	1		SPSE	SAMN02470838	PRJNA225867	GCA_000506685.1	AYRO01000007.1	AYRO01	2.23	117	2088
50	Streptococcus pseudopneumoniae	A18006565	98	1			SAMN15921667	PRJNA659631	GCA_015700135.1	JACSYT010000019.1	JACSYT01	2.18	149	2009
51	Streptococcus pseudopneumoniae	SMRU856				SPSE	SAMEA1024695	PRJEB2393	GCA_001337855.1		CHTX01	2.16	98	1978
52	Streptococcus pseudopneumoniae	A19006464	97	1			SAMN15921669	PRJNA659631	GCA_015700075.1	JACSYR010000009.1	JACSYR01	2.22	165	2067
53	Streptococcus pseudopneumoniae	A19020046	98	1			SAMN15921671	PRJNA659631	GCA_015700055.1	JACSYP010000004.1	JACSYP01	2.24	240	2099
54	Streptococcus pseudopneumoniae	5247	97	1		SPSE	SAMN02470842	PRJNA225872	GCA_000506745.1	AYRQ01000002.1	AYRQ01	2.12	122	1933
55	Streptococcus pseudopneumoniae	SMRU688				SPSE	SAMEA1025107	PRJEB2393	GCA_001206055.1		CRAA01	2.17	92	1981
56	Streptococcus pseudopneumoniae	CCUG 70988	97	1			SAMN10587705	PRJNA302716	GCA_011714825.1	RXXQ01000009.1	RXXQ01	2.18	95	1995
57	Streptococcus pseudopneumoniae	CCUG 72019	97	1			SAMN10587710	PRJNA302716	GCA_011714705.1	RXXL01000026.1	RXXL01	2.12	79	1953
58	Streptococcus pseudopneumoniae	292-03	98	1			SAMN15921663	PRJNA659631	GCA_015700205.1	JACSYX010000010.1	JACSYX01	2.25	308	2094
59	Streptococcus pseudopneumoniae	258-03	98	1			SAMN15921654	PRJNA659631	GCA_015700395.1	JACSZG010000016.1	JACSZG01	2.18	336	2023
60	Streptococcus pseudopneumoniae	BHN913	98	1		SPSE	SAMN11166150	PRJNA528011	GCA_005890235.1	SOQI01000070.1	SOQI01	2.20	116	2066
61	Streptococcus pseudopneumoniae	A19003854	98	1			SAMN15921668	PRJNA659631	GCA_015700105.1	JACSYS010000005.1	JACSYS01	2.22	240	2069
62	Streptococcus pseudopneumoniae	285-03	97	1			SAMN15921661	PRJNA659631	GCA_015700245.1	JACSYZ010000007.1	JACSYZ01	2.34	241	2162
63	Streptococcus pseudopneumoniae	CCUG 72018	98	1			SAMN10587709	PRJNA302716	GCA_011714745.1	RXXM01000008.1	RXXM01	2.13	78	1963
64	Streptococcus pseudopneumoniae	248-03	98	1			SAMN15921647	PRJNA659631	GCA_015700505.1	JACSZN010000015.1	JACSZN01	2.20	282	2058
65	Streptococcus pseudopneumoniae	BHN916	98	1		SPSE	SAMN11166153	PRJNA528011	GCA_005890245.1	SOQF01000030.1	SOQF01	2.26	125	2104
66	Streptococcus pseudopneumoniae	CCUG 63747	97	1		SPSE	SAMN06302302	PRJNA302716	GCA_002014955.1	MUXR01000022.1	MUXR01	2.18	89	1987
67	Streptococcus pseudopneumoniae	315_SPSE	97	1		S. mitis	SAMN03197505	PRJNA267549	GCA_001070815.1	JVLX01000012.1	JVLX01	1.89	72	1726
68	Streptococcus pseudopneumoniae	BHN918	98	1		SPSE	SAMN11166154	PRJNA528011	GCA_005890465.1	SOQE01000091.1	SOQE01	2.24	124	2091
69	Streptococcus pseudopneumoniae	BHN879	98	1		SPSE	SAMN11166137	PRJNA528011	GCA_005890625.1	SOQV01000038.1	SOQV01	2.22	113	2039
70	Streptococcus pseudopneumoniae	5305	97	1		SPSE	SAMN06947348	PRJNA386436	GCA_002780495.1	PDEO01000013.1	PDEO01	2.16	112	1969
71	Streptococcus pseudopneumoniae	266-03	98	1			SAMN15921659	PRJNA659631	GCA_015700305.1	JACSZB010000010.1	JACSZB01	2.29	280	2162
72	Streptococcus pseudopneumoniae	BHN881	98	1		SPSE	SAMN11166142	PRJNA528011	GCA_005890575.1	SOQQ01000125.1	SOQQ01	2.23	132	2069
73	Streptococcus pseudopneumoniae	269-03	98	1			SAMN15921660	PRJNA659631	GCA_015700275.1	JACSZA010000006.1	JACSZA01	2.22	194	2040
74	Streptococcus pseudopneumoniae	257-03	98	1			SAMN15921653	PRJNA659631	GCA_015700415.1	JACSZH010000007.1	JACSZH01	2.22	310	2107
75	Streptococcus pseudopneumoniae	Spain2270	97	1			SAMN10131018	PRJNA434586	GCA_003605455.1	RAHZ01000012.1	RAHZ01	2.24	150	2101
76	Streptococcus pseudopneumoniae	SMRU90				SPSE	SAMEA974661	PRJEB2357	GCA_001147205.1		CKBD01	2.17	119	2011
77	Streptococcus pseudopneumoniae	265-03	97	1			SAMN15921658	PRJNA659631	GCA_015700315.1	JACSZC010000019.1	JACSZC01	2.18	193	2047
78	Streptococcus pseudopneumoniae	259-03	97	1			SAMN15921655	PRJNA659631	GCA_015700375.1	JACSZF010000021.1	JACSZF01	2.13	194	1962
79	Streptococcus pseudopneumoniae	380_SPSE				S. mitis	SAMN03197572	PRJNA267549	GCA_001072665.1		JVJI01	2.11	138	2004
80	Streptococcus pseudopneumoniae	SMRU689				SPSE	SAMEA1025086	PRJEB2393	GCA_001193755.1		CQZX01	2.19	103	1998
81	Streptococcus pseudopneumoniae	298-03	97	1			SAMN15921665	PRJNA659631	GCA_015700175.1	JACSYV010000020.1	JACSYV01	2.11	178	1959
82	Streptococcus pseudopneumoniae	253-03	98	1			SAMN15921650	PRJNA659631	GCA_015700475.1	JACSZK010000008.1	JACSZK01	2.21	191	2055
83	Streptococcus pseudopneumoniae	254-03	97	1			SAMN15921651	PRJNA659631	GCA_015700425.1	JACSZJ010000009.1	JACSZJ01	2.15	224	2020
84	Streptococcus pseudopneumoniae	251-03	97	1			SAMN15921649	PRJNA659631	GCA_015700525.1	JACSZL010000019.1	JACSZL01	2.16	174	1997
85	Streptococcus pseudopneumoniae	287-03	98	1		S. mitis	SAMN15921662	PRJNA659631	GCA_015700235.1	JACSYY010000002.1	JACSYY01	2.28	390	2102
86	Streptococcus pseudopneumoniae	300-03	98	1			SAMN15921666	PRJNA659631	GCA_015700155.1	JACSYU010000003.1	JACSYU01	2.19	192	2044
87	Streptococcus pseudopneumoniae	1172_SPSE				S. infantis	SAMN03197129	PRJNA267549	GCA_001068775.1		JWAJ01	2.04	155	1885
88	Streptococcus pseudopneumoniae	Spain939	97	1			SAMN08564443	PRJNA434586	GCA_003598195.1	PTQV01000032.1	PTQV01	2.37	157	2195
89	Streptococcus pseudopneumoniae	Spain3473	98	1			SAMN08564444	PRJNA434586	GCA_003598205.1	PTTJ01000081.1	PTTJ01	2.21	153	2029
90	Streptococcus pseudopneumoniae	BHN868	98	1		SPSE	SAMN11166138	PRJNA528011	GCA_005890445.1	SOQU01000131.1	SOQU01	2.22	138	2080
91	Streptococcus pseudopneumoniae	1213_SPSE				S. mitis	SAMN03197176	PRJNA267549	GCA_001068835.1		JVYO01	2.02	205	1924
92	Streptococcus pseudopneumoniae	330_SPSE	98	1		S. mitis	SAMN03197520	PRJNA267549	GCA_001072315.1	JVLI01000054.1	JVLI01	2.16	209	2010
93	Streptococcus pseudopneumoniae	75_SPSE	96	1		S. mitis	SAMN03197956	PRJNA267549	GCA_001074975.1	JUUO01000139.1	JUUO01	2.09	142	1983
94	Streptococcus pseudopneumoniae	CCUG 62647	97	1		SPSE	SAMN06299414	PRJNA302716	GCA_002014925.1	MUXQ01000013.1	MUXQ01	2.12	75	1938
95	Streptococcus pseudopneumoniae	297-03	97	1			SAMN15921664	PRJNA659631	GCA_015700195.1	JACSYW010000010.1	JACSYW01	2.20	299	2068
96	Streptococcus pseudopneumoniae	888_SPSE	98	1		S. mitis	SAMN03198094	PRJNA267549	GCA_001074825.1	JUPG01000187.1	JUPG01	2.08	208	1916
97	Streptococcus pseudopneumoniae	256-03	98	1			SAMN15921652	PRJNA659631	GCA_015700435.1	JACSZI010000004.1	JACSZI01	2.22	197	2088
98	Streptococcus pseudopneumoniae	250-03	98	1			SAMN15921648	PRJNA659631	GCA_015700495.1	JACSZM010000007.1	JACSZM01	2.17	201	2007
99	Streptococcus pseudopneumoniae	342_SPSE				S. infantis	SAMN03197533	PRJNA267549	GCA_001072375.1		JVKV01	1.92	120	1822
100	Streptococcus pseudopneumoniae	EL2652N1	97	1			SAMN08564447	PRJNA434586	GCA_003598235.1	PTTL01000092.1	PTTL01	2.18	158	2003
101	Streptococcus pseudopneumoniae	261-03	97	1			SAMN15921657	PRJNA659631	GCA_015700295.1	JACSZD010000019.1	JACSZD01	2.13	207	2009
102	Streptococcus pseudopneumoniae	260-03	97	1			SAMN15921656	PRJNA659631	GCA_015700355.1	JACSZE010000019.1	JACSZE01	2.15	240	1986
103	Streptococcus pseudopneumoniae	SK674	97	1		SPSE	SAMN00761851	PRJNA75159	GCA_000258265.1	AJKE01000034.1	AJKE01	2.08	109	1912
104	Streptococcus pseudopneumoniae	Spain9880	97	1			SAMN08564445	PRJNA434586	GCA_003599935.1	PTTK01000079.1	PTTK01	2.22	155	2072
105	Streptococcus pseudopneumoniae	BHN912	98	1		SPSE	SAMN11166149	PRJNA528011	GCA_005890525.1	SOQJ01000007.1	SOQJ01	2.23	174	2105
106	Streptococcus pseudopneumoniae	163_SPSE	97	1		S. mitis	SAMN03197355	PRJNA267549	GCA_001070715.1	JVRR01000107.1	JVRR01	2.12	145	1991
107	Streptococcus pseudopneumoniae	205_SPSE				S. mitis	SAMN03197398	PRJNA267549	GCA_001071735.1	JVQA01000142.1	JVQA01	1.94	183	1797
108	Streptococcus pseudopneumoniae	276-03	98	1		SPSE	SAMN04031604	PRJNA294730	GCA_001304655.1	LJHJ01000059.1	LJHJ01	2.21	188	2004
109	Streptococcus pseudopneumoniae	BHN922	98	1		SPSE	SAMN11166157	PRJNA528011	GCA_005890485.1	SOQB01000018.1	SOQB01	2.21	186	1986
110	Streptococcus pseudopneumoniae	NTPn 138					SAMN04495451	PRJNA289243	GCA_002866345.1		LTCN01	2.15	198	1985
111	Streptococcus pseudopneumoniae	338-14	98	1		SPSE	SAMN04028195	PRJNA294662	GCA_001304545.1	LJHI01000049.1	LJHI01	2.18	204	2041
112	Streptococcus pseudopneumoniae	G42	98	1		SPSE	SAMN02470841	PRJNA225866	GCA_000506665.1	AYRN01000004.1	AYRN01	2.14	199	1522
				86	0	0
	*S. pseudopneumoniae genomes (in total 112) available in NCBI database (as 3th Januar 2020)
Twice sequenced genomes present in NCBI						SPSE
2	Streptococcus pseudopneumoniae ATCC BAA-960 = CCUG 49455
3	Streptococcus pseudopneumoniae ATCC BAA-960 = CCUG 49455
